# Variable oxygen environments and DNMT2 determine the DNA cytosine epigenetic landscape of *Plasmodium falciparum*

**DOI:** 10.1101/2021.12.09.471905

**Authors:** Elie Hammam, Samia Miled, Frédéric Bonhomme, Benoit Arcangioli, Paola B. Arimondo, Artur Scherf

## Abstract

DNA cytosine methylation and its oxidized products are important epigenetic modifications in mammalian cells. Although 5-methylcytosine (5mC) was detected in the human malaria parasite *Plasmodium falciparum*, the presence of oxidized 5mC forms remain to be characterized. Here we establish a protocol to optimize nuclease-based DNA digestion for the extremely AT-rich genome of *P. falciparum* (>80% A+T) for quantitative LC-MS/MS analysis of 5-hydroxymethylcytosine (5hmC), 5-formylcytosine (5fC) and 5-carboxylcytosine (5caC). We demonstrate the presence of 5hmC, 5fC and 5caC cytosine modifications in a DNMT2-only organism and observe striking ratio changes between 5mC and 5hmC during the 48-hour blood stage parasite development. Parasite-infected red blood cells cultured in different physiological oxygen concentrations revealed a shift in the cytosine modifications distribution towards the oxidized 5hmC and 5caC forms. In the absence of the canonical C5-DNA methyltransferase (DNMT1 and DNMT3A/B) in *P. falciparum*, we show that all cytosine modifications depend on the presence of DNMT2. We conclude that DNMT2 and oxygen levels are critical determinants that shape the dynamic cytosine epigenetic landscape in this human pathogen.
