## Supplemental Table 1 for "Variable oxygen environments and DNMT2 determine the DNA cytosine epigenetic landscape of *Plasmodium falciparum*"

### Sheet: P. falciparum gDNA
			dC		5mdC		ratio 5mdC / (5hmdC + 5mdC + dC)		5hmdC	ratio 5hmdC / (5hmdC + 5mdC + dC)		5fC	ratio 5fC / (5hmdC + 5mdC + dC + 5fC + 5caC)		5caC	ratio 5caC / (5hmdC + 5mdC + dC + 5fC + 5caC)
Nuclease P1		475100000	36.7006	581100	0.0214564		0.000581567	3096609	0.172123	0.00466531	0	0	0	0	0	0
Benzonase		1488000000	115.472	2026000	0.0725331		0.000627726	18545	0.00461153	3.99098e-05	0	0	0	0	0	0
NEB Kit		1166000000	90.4305	34290000	1.21305		0.0132366	0	0	0	0	0	0	0	0	0
Dégradase		1435000000	111.35	1894000	0.0678669		0.00060907	103578	0.00923912	8.29162e-05	0	0	0	0	0	0
nucelease S1		994100000	77.0622	16170000	0.572517		0.0073745	0	0	0	0	0	0	0	0	0

### Sheet: mES gDNA
		dC		5mdC	ratio 5mdC / (5hmdC + 5mdC + dC + 5fC + 5caC)		5hmdC	ratio 5hmdC / (5hmdC + 5mdC + dC + 5fC + 5caC)			5fC	ratio 5fC / (5hmdC + 5mdC + dC + 5fC + 5caC)		5caC	ratio 5caC / (5hmdC + 5mdC + dC + 5fC + 5caC)
Nuclease P	1394000000	108.162	94340000	3.33579	0.0298422	1750000	0.0988392	0.000884221	ES-N	729100	0.0586753	0.000524913	914206	0.126216	0.00112913
Benzonase	2022000000	157	129200000	4.56808	0.0282249	3180000	0.176661	0.00109154	ES-B	283340	0.0271087	0.000167497	531300	0.074267	0.000458874
NEB Kit	1516000000	117.649	96750000	3.42099	0.028148	2936000	0.163383	0.00134432	ES-NP	1126000	0.0867819	0.000714046	1569000	0.215051	0.00176945
degradase	1981000000	153.811	124400000	4.3984	0.0277066	4119000	0.227763	0.00143473	ES-D	970800	0.0757914	0.000477429	1721000	0.235673	0.00148456
Nucléase S	1687000000	130.948	105800000	3.7409	0.0276879	3293000	0.182811	0.00135306	ES-S	974300	0.0760392	0.000562797	1179000	0.16214	0.00120006
