## Supplemental Table 2 for "Variable oxygen environments and DNMT2 determine the DNA cytosine epigenetic landscape of *Plasmodium falciparum*"

### Sheet: 3D7_wt 5% O2
		dC		5mdC	ratio 5mdC / (5hmdC + 5mdC + dC + 5fC + 5caC)		5hmdC	ratio 5hmdC / (5hmdC + 5mdC + dC + 5fC + 5caC)			5fC	ratio 5fC / (5hmdC + 5mdC + dC + 5fC + 5caC)		5caC	ratio 5caC / (5hmdC + 5mdC + dC + 5fC + 5caC)
05 R2	264500000	20.3227	5533000	0.196504	0.00954169	1313000	0.0750572	0.00364457	05 R2	0	0	0	0	0	0
05 R3	303500000	23.3557	7082000	0.251261	0.0106104	1289000	0.0737511	0.0031144	05 R3	0	0	0	0	0	0
5 T1	128400000	9.73849	2179000	0.0779415	0.00791091	595000	0.0359828	0.00365219	5 T1	0	0	0	0	0	0
5 T2	152900000	11.6438	3096000	0.110357	0.0093737	281000	0.0188946	0.0016049	5 T2	0	0	0	0	0	0
5 S1	981000000	76.0434	1280000	0.0461623	0.000600781	13670000	0.747538	0.00972887	5 S1	0	0	0	0	0	0
5 S2	490200000	37.8749	653000	0.0239981	0.000628265	5418000	0.298456	0.00781351	5 S2	0	0	0	0	0	0

### Sheet: 3D7_wt 20% O2
	Peak area	dC		5mdC	ratio 5mdC / (5hmdC + 5mdC + dC + 5fC + 5caC)		5hmdC	ratio 5hmdC / (5hmdC + 5mdC + dC + 5fC + 5caC)			5fC	ratio 5fC / (5hmdC + 5mdC + dC + 5fC + 5caC)		5caC	ratio 5caC / (5hmdC + 5mdC + dC + 5fC + 5caC)
20 R1	1393000000	108.084	1758000	0.0630594	0.000582494	41230	0.00584608	5.40016e-05		67787	0.0113825	0.000105143	1219000	0.0933677	0.00086246
20 R2	869600000	67.3801	971900	0.0352711	0.000522009	150888	0.0118138	0.000174843		84630	0.0136676	0.000202279	1695000	0.127076	0.00188071
20 S1	1675000000	130.014	2239000	0.0800625	0.0006107	14970000	0.818286	0.00624171		89150	0.0142808	0.000108931	2338000	0.17261	0.00131663
20 S2	1456000000	112.983	1890000	0.0677255	0.000596359	6865000	0.377203	0.00332147		58435	0.0101137	8.90567e-05	1691000	0.126793	0.00111648
20 T1	729600000	56.4926	824900	0.0300747	0.000526982	7869000	0.431842	0.00756693		57845	0.0100337	0.000175815	1385000	0.105123	0.00184201
20 T2	879000000	68.1111	1072000	0.0388096	0.000564636	8844000	0.484902	0.00705479		40205	0.00764048	0.000111161	1190000	0.0913141	0.00132852
